# Composition of nasopharyngeal microbiota in individuals with SARS-CoV-2 infection across three COVID-19 waves in India

**DOI:** 10.1101/2023.01.02.522449

**Authors:** Tungadri Bose, Wasimuddin, Varnali Acharya, Nishal Kumar Pinna, Harrisham Kaur, Manish Ranjan, SaiKrishna Jandhyala, Tulasi Nagabandi, Binuja Varma, Karthik Bharadwaj Tallapaka, Divya Tej Sowpati, Mohammed Monzoorul Haque, Anirban Dutta, Archana Bharadwaj Siva, Sharmila S. Mande

## Abstract

Multiple variants of the SARS-CoV-2 virus have been plaguing the world through successive waves of infection over the past three years. Studies by independent research groups across geographies have shown that the microbiome composition in COVID-19 patients (CP) differ from that of healthy individuals (CN). However, such observations were based on limited-sized sample-sets collected primarily from the early days of the pandemic. Here, we study the nasopharyngeal microbiota in COVID-19 patients, wherein the samples have been collected across the three COVID-19 waves witnessed in India, which were driven by different variants of concern. We also present the variations in microbiota of symptomatic vs asymptomatic COVID-19 patients. The nasopharyngeal swabs were collected from 589 subjects providing samples for diagnostics purposes at Centre for Cellular and Molecular Biology (CSIR-CCMB), Hyderabad, India. CP showed a marked shift in the microbial diversity and composition compared to CN, in a wave-dependent manner. Rickettsiaceae was the only family that was noted to be consistently depleted in CP samples across the waves. The genera *Staphylococcus*, *Anhydrobacter*, *Thermus*, and *Aerococcus* were observed to be highly abundant in the symptomatic CP patients when compared to the asymptomatic group. In general, we observed a decrease in the burden of opportunistic pathogens in the host microbiota during the later waves of infection. To our knowledge, this is the first longitudinal study which was designed to understand the relation between the evolving nature of the virus and the changes in the human nasopharyngeal microbiota. Such studies not only pave way for better understanding of the disease pathophysiology but also help gather preliminary evidence on whether interventions to the host microbiota can help in better protection or faster recovery.
