## Supplementary Table 4 for "Composition of nasopharyngeal microbiota in individuals with SARS-CoV-2 infection across three COVID-19 waves in India"

### Sheet: Sheet1
COVID-19 Positive (case) vs COVID-19 Negative (control) [corresponding to Figure 5]
S_ID	n(control)	n(case)	core(case)	Union	Intersect	Exclusive	Jaccard-score	NESH-score	DelBet	COM
[Eubacterium] nodatum group	1	3	2	4	0	3	0	2.25	1	2
Atopobium	1	3	2	4	0	3	0	2.25	0.625	2
Mogibacterium	1	3	2	4	0	3	0	2.25	0.625	2
Parapusillimonas	1	4	3	4	1	3	0.25	2	0.042	4
Wave2 (case) vs Wave1 (control) [corresponding to Supplementary Figure 7]
S_ID	n(control)	n(case)	core(case)	Union	Intersect	Exclusive	Jaccard-score	NESH-score	DelBet	COM
Cnuella	1	1	1	2	0	1	0	2.5	0	5
Marmoricola	1	1	1	2	0	1	0	2.5	0	4
Paenibacillus	1	1	1	2	0	1	0	2.5	0	1
Peptostreptococcus	1	1	1	2	0	1	0	2.5	0	3
Solobacterium	1	1	1	2	0	1	0	2.5	0	6
Lysobacter	2	1	1	3	0	1	0	2.333	0	5
Porphyromonas	2	1	1	3	0	1	0	2.333	0	1
SN8	2	1	1	3	0	1	0	2.333	0	4
Wave3 (case) vs Wave2 (control) [corresponding to Supplementary Figure 8]
S_ID	n(control)	n(case)	core(case)	Union	Intersect	Exclusive	Jaccard-score	NESH-score	DelBet	COM
Leptotrichia	1	8	4	8	1	7	0.125	2.625	1	2
Actinomyces	2	5	4	7	0	5	0	2.339	0.286	2
Symptomatic (case) vs Asymptomatic (negative) [corresponding to Supplementary Figure 9]
S_ID	n(control)	n(case)	core(case)	Union	Intersect	Exclusive	Jaccard-score	NESH-score	DelBet	COM
Methyloversatilis	1	1	1	2	0	1	0	1.643	0	3
Thermus	3	4	2	5	2	2	0.4	1.286	0.3	3
* Genera having the top two NESH scores in each of the network comparisons have been shown
