## Supplementary Table 5 for "Composition of nasopharyngeal microbiota in individuals with SARS-CoV-2 infection across three COVID-19 waves in India"

### Sheet: CP_vs_CN_Overall
Pathway	baseMean	log2FoldChange	lfcSE	stat	pvalue	padj	Description
METH-ACETATE-PWY	13.2316	4.14253	1.02364	4.04685	5.1911e-05	0.00718102	methanogenesis from acetate
PWY-7663	83742.5	-0.353774	0.0933272	-3.79068	0.000150235	0.0155869	gondoate biosynthesis (anaerobic)
PWY-3781	76398.5	-0.370374	0.107543	-3.44395	0.000573281	0.039652	aerobic respiration I (cytochrome c)
PWY-5973	78930.5	-0.390693	0.0942321	-4.14607	3.38223e-05	0.00701813	cis-vaccenate biosynthesis
PWY-6467	18336.5	-0.580104	0.161815	-3.58498	0.00033711	0.0279801	Kdo transfer to lipid IVA III (Chlamydia)
CHLOROPHYLL-SYN	184.1	-2.81532	0.639546	-4.40205	1.07231e-05	0.00445008	chlorophyllide a biosynthesis I (aerobic, light-dependent)

### Sheet: CP_vs_CN_in_First_Wave
Pathway	baseMean	log2FoldChange	lfcSE	stat	pvalue	padj	Description
PWY-6581	5.72934	17.8588	2.24008	7.9724	1.55625e-15	3.21365e-13	spirilloxanthin and 2,2'-diketo-spirilloxanthin biosynthesis
PWY-7398	2.84747	17.4696	2.72009	6.42244	1.34111e-10	1.38469e-08	coumarins biosynthesis (engineered)
PWY-5695	40887.4	-0.489658	0.158259	-3.09402	0.00197464	0.0339803	urate biosynthesis/inosine 5'-phosphate degradation
PWY-5097	47060.1	-0.552305	0.154123	-3.58354	0.000338967	0.0093329	L-lysine biosynthesis VI
GLUTORN-PWY	35868.4	-0.554591	0.176069	-3.14985	0.00163352	0.0293323	L-ornithine biosynthesis
HSERMETANA-PWY	35916.3	-0.659426	0.149615	-4.40748	1.04579e-05	0.000479902	L-methionine biosynthesis III
PYRIDNUCSYN-PWY	22373.1	-0.659604	0.208303	-3.16656	0.00154255	0.0289578	NAD biosynthesis I (from aspartate)
PWY-6969	37855.5	-0.670803	0.159243	-4.21244	2.52622e-05	0.000948479	TCA cycle V (2-oxoglutarate:ferredoxin oxidoreductase)
PWY-3781	76398.5	-0.717361	0.190186	-3.77189	0.000162016	0.00514713	aerobic respiration I (cytochrome c)
PWY-6737	24674.2	-0.718232	0.213874	-3.3582	0.000784508	0.0188623	starch degradation V
P105-PWY	35923.6	-0.744707	0.200563	-3.71308	0.000204754	0.00604023	TCA cycle IV (2-oxoglutarate decarboxylase)
TCA-GLYOX-BYPASS	30108.4	-0.775201	0.23739	-3.26551	0.00109267	0.0237513	superpathway of glyoxylate bypass and TCA
ASPASN-PWY	16729	-0.82296	0.257537	-3.1955	0.00139588	0.0274523	superpathway of L-aspartate and L-asparagine biosynthesis
PWY-5913	28129	-0.846962	0.200833	-4.21724	2.47308e-05	0.000948479	TCA cycle VI (obligate autotrophs)
GLYOXYLATE-BYPASS	23816	-0.900328	0.259407	-3.47071	0.000519079	0.0133987	glyoxylate cycle
PWY-5345	22433.9	-1.00497	0.218931	-4.59033	4.42547e-06	0.000228465	superpathway of L-methionine biosynthesis (by sulfhydrylation)
SO4ASSIM-PWY	22419.3	-1.01127	0.21063	-4.80116	1.57746e-06	9.307e-05	sulfate reduction I (assimilatory)
PWY-6467	18336.5	-1.10254	0.287277	-3.83789	0.000124096	0.00427096	Kdo transfer to lipid IVA III (Chlamydia)
CATECHOL-ORTHO-CLEAVAGE-PWY	5066.87	-1.54943	0.463172	-3.34525	0.000822085	0.0188623	catechol degradation to &beta;-ketoadipate
P108-PWY	12599.1	-1.62805	0.329448	-4.94174	7.74302e-07	5.32978e-05	pyruvate fermentation to propanoate I
PWY-7242	12322.2	-1.74679	0.32364	-5.39731	6.76472e-08	5.58766e-06	D-fructuronate degradation
GALLATE-DEGRADATION-II-PWY	1559.59	-2.84473	0.885925	-3.21102	0.00132263	0.0273122	gallate degradation I
GALACTUROCAT-PWY	7374.55	-2.86859	0.424328	-6.76031	1.37694e-11	1.89559e-09	D-galacturonate degradation I
P241-PWY	133.593	-4.34141	1.41048	-3.07795	0.00208427	0.0344322	coenzyme B biosynthesis
PWY-1361	7.29876	-17.9359	2.03781	-8.80155	1.34943e-18	5.57316e-16	benzoyl-CoA degradation I (aerobic)

### Sheet: CP_vs_CN_in_Second_Wave
Pathway	baseMean	log2FoldChange	lfcSE	stat	pvalue	padj	Description
PWY-5529	139.651	25.7569	1.14482	22.4985	4.28995e-112	1.77175e-109	superpathway of bacteriochlorophyll a biosynthesis
PWY-6339	147.846	25.4674	1.73464	14.6817	8.44793e-49	1.7445e-46	syringate degradation
PWY-6629	43.9243	22.304	1.64539	13.5554	7.35677e-42	1.01278e-39	superpathway of L-tryptophan biosynthesis
PWY-6957	45.586	18.1663	1.61376	11.2571	2.13682e-29	1.76502e-27	mandelate degradation to acetyl-CoA
AEROBACTINSYN-PWY	7.62548	18.0402	1.69108	10.6678	1.43966e-26	9.90965e-25	aerobactin biosynthesis
PWY-6572	4.55339	17.6114	2.41656	7.28778	3.15102e-13	1.44597e-11	chondroitin sulfate degradation I (bacterial)
PWY-1361	7.29876	12.0641	1.8809	6.41399	1.41757e-10	5.85456e-09	benzoyl-CoA degradation I (aerobic)
PWY-7398	2.84747	8.46914	2.49819	3.39012	0.00069863	0.00588845	coumarins biosynthesis (engineered)
PWY-1882	122.182	8.14126	0.965131	8.43539	3.30093e-17	1.94755e-15	superpathway of C1 compounds oxidation to CO2
METH-ACETATE-PWY	11.7851	7.7769	1.72554	4.50694	6.57692e-06	9.36644e-05	methanogenesis from acetate
PWY-7391	87.7526	6.41498	1.21206	5.29262	1.20578e-07	3.83068e-06	isoprene biosynthesis II (engineered)
PWY-6581	5.72934	6.28836	2.05801	3.05556	0.00224643	0.0159962	spirilloxanthin and 2,2'-diketo-spirilloxanthin biosynthesis
P184-PWY	270.97	4.5618	0.901035	5.06284	4.13047e-07	8.97835e-06	protocatechuate degradation I (meta-cleavage pathway)
PWY-6338	157.428	3.84294	1.04264	3.6858	0.000227987	0.00260495	superpathway of vanillin and vanillate degradation
PWY-7097	157.428	3.84294	1.04264	3.6858	0.000227987	0.00260495	vanillin and vanillate degradation I
PWY-7098	173.442	3.81015	1.04844	3.63411	0.000278939	0.0028098	vanillin and vanillate degradation II
PWY-7446	7.04892	3.70201	1.28557	2.87967	0.00398094	0.0241784	sulfoglycolysis
PWY-7456	344.386	3.15947	0.858586	3.67985	0.000233374	0.00260495	mannan degradation
PWY-7527	652.298	2.70617	0.744408	3.63534	0.000277617	0.0028098	L-methionine salvage cycle III
GOLPDLCAT-PWY	391.135	2.59156	0.733314	3.53404	0.000409261	0.00384147	superpathway of glycerol degradation to 1,3-propanediol
HCAMHPDEG-PWY	78.5773	2.56269	0.824721	3.10734	0.0018878	0.0139225	3-phenylpropanoate and 3-(3-hydroxyphenyl)propanoate degradation to 2-oxopent-4-enoate
PWY-6690	78.5773	2.56269	0.824721	3.10734	0.0018878	0.0139225	cinnamate and 3-hydroxycinnamate degradation to 2-oxopent-4-enoate
PWY-7255	150.78	2.50827	0.973936	2.57539	0.0100127	0.0459471	ergothioneine biosynthesis I (bacteria)
GALLATE-DEGRADATION-II-PWY	1559.59	2.38857	0.813551	2.93598	0.00332495	0.0217969	gallate degradation I
PWY-7090	70.3384	2.24974	0.852487	2.63903	0.0083144	0.0394466	UDP-2,3-diacetamido-2,3-dideoxy-&alpha;-D-mannuronate biosynthesis
PWY-4361	726.565	2.21201	0.734441	3.01182	0.00259683	0.0175818	S-methyl-5-thio-&alpha;-D-ribose 1-phosphate degradation
PWY-7332	1837.22	1.70812	0.656053	2.60363	0.00922414	0.0428042	superpathway of UDP-N-acetylglucosamine-derived O-antigen building blocks biosynthesis
CENTFERM-PWY	1304.28	1.6957	0.491817	3.44783	0.000565103	0.00486224	pyruvate fermentation to butanoate
PWY-6590	1605.78	1.60936	0.494917	3.25178	0.00114686	0.00947304	superpathway of Clostridium acetobutylicum acidogenic fermentation
GLUCUROCAT-PWY	4944.37	1.43873	0.347056	4.14552	3.39038e-05	0.000437571	superpathway of &beta;-D-glucuronide and D-glucuronate degradation
DAPLYSINESYN-PWY	43245.8	-0.32915	0.122424	-2.6886	0.00717515	0.0352778	L-lysine biosynthesis I
PHOSLIPSYN-PWY	78007.4	-0.331443	0.122349	-2.70899	0.00674882	0.033991	superpathway of phospholipid biosynthesis I (bacteria)
GLYCOLYSIS	77097.6	-0.338774	0.13313	-2.54469	0.0109374	0.0494577	glycolysis I (from glucose 6-phosphate)
PWY-5667	85033.6	-0.340658	0.125732	-2.70938	0.00674081	0.033991	CDP-diacylglycerol biosynthesis I
PWY0-1319	85033.6	-0.340658	0.125732	-2.70938	0.00674081	0.033991	CDP-diacylglycerol biosynthesis II
PWY-6387	77090.4	-0.34227	0.129877	-2.63535	0.00840509	0.0394466	UDP-N-acetylmuramoyl-pentapeptide biosynthesis I (meso-diaminopimelate containing)
PEPTIDOGLYCANSYN-PWY	76300.5	-0.345564	0.129998	-2.65822	0.00785538	0.0381679	peptidoglycan biosynthesis I (meso-diaminopimelate containing)
PENTOSE-P-PWY	38953	-0.362703	0.142675	-2.54215	0.0110172	0.0494577	pentose phosphate pathway
HSERMETANA-PWY	35916.3	-0.375152	0.1374	-2.73036	0.00632654	0.0334982	L-methionine biosynthesis III
CALVIN-PWY	78358.2	-0.376786	0.128979	-2.9213	0.00348577	0.0222953	Calvin-Benson-Bassham cycle
NONOXIPENT-PWY	73823.1	-0.376873	0.11886	-3.17074	0.00152053	0.0119953	pentose phosphate pathway (non-oxidative branch)
PWY-7187	38072.7	-0.380023	0.139641	-2.72142	0.00650013	0.0339817	pyrimidine deoxyribonucleotides de novo biosynthesis II
PWY-7220	84654.6	-0.388709	0.134754	-2.88458	0.00391931	0.0241593	adenosine deoxyribonucleotides de novo biosynthesis II
PWY-7222	84654.6	-0.388709	0.134754	-2.88458	0.00391931	0.0241593	guanosine deoxyribonucleotides de novo biosynthesis II
PWY-7208	89084.6	-0.401127	0.132779	-3.02102	0.00251929	0.0174156	superpathway of pyrimidine nucleobases salvage
PWY-6969	37855.5	-0.415541	0.146242	-2.84146	0.00449074	0.0257594	TCA cycle V (2-oxoglutarate:ferredoxin oxidoreductase)
HEME-BIOSYNTHESIS-II	54317	-0.43503	0.157602	-2.76031	0.00577472	0.0309735	heme biosynthesis I (aerobic)
HEMESYN2-PWY	65891.6	-0.439843	0.139362	-3.15612	0.00159881	0.0122279	heme biosynthesis II (anaerobic)
TCA	77191	-0.446526	0.15866	-2.81437	0.00488734	0.0272766	TCA cycle I (prokaryotic)
PWY-5189	60411.4	-0.453348	0.150129	-3.01972	0.00253011	0.0174156	tetrapyrrole biosynthesis II (from glycine)
PWY-5913	28129	-0.488481	0.184436	-2.64852	0.00808457	0.0388247	TCA cycle VI (obligate autotrophs)
PYRIDNUCSYN-PWY	22373.1	-0.516414	0.191297	-2.69954	0.00694349	0.0345502	NAD biosynthesis I (from aspartate)
PWY0-1415	10062.6	-0.647379	0.209196	-3.09461	0.00197071	0.014279	superpathway of heme biosynthesis from uroporphyrinogen-III
HEXITOLDEGSUPER-PWY	18583.3	-0.669815	0.229449	-2.91923	0.00350894	0.0222953	superpathway of hexitol degradation (bacteria)
PWY-6269	11420.9	-0.677536	0.267152	-2.53614	0.011208	0.0497734	adenosylcobalamin salvage from cobinamide II
PWY-7197	72246.2	-0.737772	0.144036	-5.12213	3.02103e-07	7.33932e-06	pyrimidine deoxyribonucleotide phosphorylation
PWY-7663	83742.5	-0.767735	0.152918	-5.02055	5.15227e-07	1.06394e-05	gondoate biosynthesis (anaerobic)
PWY-3781	76398.5	-0.787581	0.174656	-4.50932	6.50357e-06	9.36644e-05	aerobic respiration I (cytochrome c)
PWY-5973	78930.5	-0.789228	0.154506	-5.10806	3.25481e-07	7.46799e-06	cis-vaccenate biosynthesis
PWY-5747	9142.37	-0.975567	0.280311	-3.4803	0.000500849	0.00440107	2-methylcitrate cycle II
PWY0-1241	6359.78	-1.03514	0.326836	-3.16716	0.00153935	0.0119953	ADP-L-glycero-&beta;-D-manno-heptose biosynthesis
PWY0-1586	46006	-1.11285	0.210878	-5.2772	1.3117e-07	3.86952e-06	peptidoglycan maturation (meso-diaminopimelate containing)
PWY-6467	18336.5	-1.14511	0.263819	-4.34051	1.42152e-05	0.000195696	Kdo transfer to lipid IVA III (Chlamydia)
PWY-5855	15644.5	-1.19389	0.259607	-4.59884	4.24856e-06	6.49872e-05	ubiquinol-7 biosynthesis (prokaryotic)
PWY-5856	15644.5	-1.19389	0.259607	-4.59884	4.24856e-06	6.49872e-05	ubiquinol-9 biosynthesis (prokaryotic)
PWY-5857	15644.5	-1.19389	0.259607	-4.59884	4.24856e-06	6.49872e-05	ubiquinol-10 biosynthesis (prokaryotic)
PWY-6708	15644.5	-1.19389	0.259607	-4.59884	4.24856e-06	6.49872e-05	ubiquinol-8 biosynthesis (prokaryotic)
NAGLIPASYN-PWY	16077.1	-1.20113	0.253227	-4.74328	2.10284e-06	3.94761e-05	lipid IVA biosynthesis
NAD-BIOSYNTHESIS-II	2695.14	-1.20414	0.42696	-2.82026	0.00479843	0.0271473	NAD salvage pathway II
PWY-1269	16079.7	-1.20729	0.253883	-4.75529	1.98166e-06	3.89727e-05	CMP-3-deoxy-D-manno-octulosonate biosynthesis I
UBISYN-PWY	11480.3	-1.44442	0.280674	-5.14626	2.65726e-07	6.85906e-06	superpathway of ubiquinol-8 biosynthesis (prokaryotic)
PYRIDOXSYN-PWY	3488.05	-1.4768	0.409658	-3.60496	0.0003122	0.00306996	pyridoxal 5'-phosphate biosynthesis I
PWY-5430	483.804	-1.84348	0.657837	-2.80233	0.00507352	0.0279382	meta cleavage pathway of aromatic compounds
GALACTARDEG-PWY	1828.24	-2.10822	0.604216	-3.48919	0.000484486	0.00434984	D-galactarate degradation I
GLUCARGALACTSUPER-PWY	1828.24	-2.10822	0.604216	-3.48919	0.000484486	0.00434984	superpathway of D-glucarate and D-galactarate degradation
GLUCARDEG-PWY	2099.03	-2.23156	0.61073	-3.65392	0.000258266	0.00273497	D-glucarate degradation I
PWY0-41	763.676	-2.41185	0.816158	-2.95513	0.00312537	0.020819	allantoin degradation IV (anaerobic)
PWY-5655	286.767	-2.50368	0.877485	-2.85325	0.00432749	0.0251726	L-tryptophan degradation IX
ARGDEG-PWY	75.9041	-2.71016	0.944344	-2.86989	0.00410616	0.0242263	superpathway of L-arginine, putrescine, and 4-aminobutanoate degradation
ORNARGDEG-PWY	75.9041	-2.71016	0.944344	-2.86989	0.00410616	0.0242263	superpathway of L-arginine and L-ornithine degradation
PWY-6505	189.373	-2.86571	1.03483	-2.76926	0.00561832	0.0305311	L-tryptophan degradation XII (Geobacillus)
P163-PWY	404.01	-3.2882	0.889493	-3.69671	0.000218412	0.00260495	L-lysine fermentation to acetate and butanoate
CHLOROPHYLL-SYN	184.1	-4.30563	1.05941	-4.06419	4.81995e-05	0.000603224	chlorophyllide a biosynthesis I (aerobic, light-dependent)
P241-PWY	133.593	-4.58833	1.28731	-3.56429	0.000364845	0.00350421	coenzyme B biosynthesis
PWY-6992	110.954	-4.67704	0.997953	-4.68663	2.77736e-06	4.98718e-05	1,5-anhydrofructose degradation
DHGLUCONATE-PYR-CAT-PWY	279.075	-4.67779	0.8979	-5.2097	1.89148e-07	5.20786e-06	glucose degradation (oxidative)
PWY-6944	1593.75	-6.95744	0.867567	-8.01948	1.0619e-15	5.48204e-14	androstenedione degradation
PWY-5198	5.87475	-7.54486	2.38197	-3.16749	0.0015376	0.0119953	factor 420 biosynthesis
PWY-1422	14.8463	-7.68217	2.10117	-3.65614	0.000256037	0.00273497	vitamin E biosynthesis (tocopherols)
PWY-6906	9.24755	-8.70255	1.52597	-5.70298	1.17734e-08	4.052e-07	chitin derivatives degradation
PWY-7198	4.44836	-13.856	3.33066	-4.16012	3.18075e-05	0.000423758	pyrimidine deoxyribonucleotides de novo biosynthesis IV
P261-PWY	4.46739	-23.1599	2.00773	-11.5354	8.74959e-31	9.03395e-29	coenzyme M biosynthesis I
PWY-6404	14.9515	-23.4396	3.98385	-5.88364	4.0133e-09	1.50681e-07	superpathway of mycolyl-arabinogalactan-peptidoglycan complex biosynthesis

### Sheet: CP_vs_CN_in_Third_Wave
Pathway	baseMean	log2FoldChange	lfcSE	stat	pvalue	padj	Description
3-HYDROXYPHENYLACETATE-DEGRADATION-PWY	2245.09	1.99331	0.66905	2.97932	0.00288893	0.0194849	4-hydroxyphenylacetate degradation
GLUCARDEG-PWY	2099.03	1.98702	0.64708	3.07075	0.00213521	0.0164647	D-glucarate degradation I
AST-PWY	2031.19	1.97218	0.633561	3.11286	0.00185287	0.0164647	L-arginine degradation II (AST pathway)
GALACTARDEG-PWY	1828.24	1.96622	0.640178	3.07136	0.00213089	0.0164647	D-galactarate degradation I
GLUCARGALACTSUPER-PWY	1828.24	1.96622	0.640178	3.07136	0.00213089	0.0164647	superpathway of D-glucarate and D-galactarate degradation
CATECHOL-ORTHO-CLEAVAGE-PWY	5066.87	1.83549	0.450808	4.07156	4.67002e-05	0.00482533	catechol degradation to &beta;-ketoadipate
P281-PWY	2062.57	1.81903	0.66352	2.74149	0.00611617	0.0340145	3-phenylpropanoate degradation
PWY-5417	3887.01	1.73162	0.465961	3.71624	0.000202213	0.0058274	catechol degradation III (ortho-cleavage pathway)
PWY-5431	3887.01	1.73162	0.465961	3.71624	0.000202213	0.0058274	aromatic compounds degradation via &beta;-ketoadipate
PWY-6182	3187.32	1.71979	0.488357	3.52158	0.000428979	0.00723372	superpathway of salicylate degradation
PWY-5028	3973.63	1.57725	0.561744	2.80777	0.00498859	0.0322731	L-histidine degradation II
P221-PWY	5615.57	1.55579	0.401477	3.87517	0.000106552	0.00482533	octane oxidation
P562-PWY	3867.88	1.3818	0.384074	3.59774	0.000320998	0.00635976	myo-inositol degradation I
TYRFUMCAT-PWY	7274.75	1.27209	0.350703	3.62726	0.000286447	0.00635976	L-tyrosine degradation I
GALACTUROCAT-PWY	7374.55	1.24359	0.413026	3.01092	0.00260457	0.0183478	D-galacturonate degradation I
PROTOCATECHUATE-ORTHO-CLEAVAGE-PWY	6555.29	1.22897	0.368603	3.33413	0.000855668	0.0108499	protocatechuate degradation II (ortho-cleavage pathway)
PWY-5505	9476.83	1.16691	0.351673	3.31817	0.000906098	0.0110278	L-glutamate and L-glutamine biosynthesis
LEU-DEG2-PWY	10176.9	1.05021	0.342718	3.06435	0.00218144	0.0164647	L-leucine degradation I
PWY0-42	7034.24	0.941894	0.297264	3.16854	0.00153206	0.0147171	2-methylcitrate cycle I
GLYOXYLATE-BYPASS	23816	0.940053	0.252496	3.72305	0.000196832	0.0058274	glyoxylate cycle
P125-PWY	16177	0.935856	0.301748	3.10145	0.00192575	0.0164647	superpathway of (R,R)-butanediol biosynthesis
PWY1G-0	12301.7	0.907871	0.329612	2.75436	0.00588063	0.0338686	mycothiol biosynthesis
PWY-5747	9142.37	0.907312	0.297108	3.05381	0.00225953	0.0166575	2-methylcitrate cycle II
PWY-7094	18894.3	0.891055	0.290006	3.07254	0.00212244	0.0164647	fatty acid salvage
FASYN-INITIAL-PWY	17066.6	0.802609	0.28686	2.79791	0.0051434	0.0326091	superpathway of fatty acid biosynthesis initiation (E. coli)
TCA-GLYOX-BYPASS	30108.4	0.747531	0.231066	3.23514	0.00121583	0.0128473	superpathway of glyoxylate bypass and TCA
PWY-6269	11420.9	0.737029	0.283159	2.60288	0.00924435	0.0474413	adenosylcobalamin salvage from cobinamide II
PWY-5509	11518.1	0.733202	0.281125	2.6081	0.00910465	0.0474413	adenosylcobalamin biosynthesis from cobyrinate a,c-diamide I
PWY-6737	24674.2	0.7303	0.208181	3.50801	0.000451469	0.00723372	starch degradation V
GLUTORN-PWY	35868.4	0.705768	0.171379	4.11816	3.81907e-05	0.00482533	L-ornithine biosynthesis
PWY0-1061	34864.2	0.70263	0.208618	3.36803	0.000757085	0.0101067	superpathway of L-alanine biosynthesis
P105-PWY	35923.6	0.684274	0.195221	3.50513	0.000456386	0.00723372	TCA cycle IV (2-oxoglutarate decarboxylase)
DTDPRHAMSYN-PWY	33331.9	0.67679	0.195591	3.46023	0.000539716	0.00814714	dTDP-L-rhamnose biosynthesis I
SALVADEHYPOX-PWY	20426.6	0.645724	0.250344	2.57935	0.00989877	0.0490299	adenosine nucleotides degradation II
PYRIDNUCSAL-PWY	21916.7	0.625646	0.185922	3.36509	0.000765176	0.0101067	NAD salvage pathway I
PWY-5659	42306.5	0.624923	0.155595	4.01633	5.91112e-05	0.00482533	GDP-mannose biosynthesis
OANTIGEN-PWY	34877	0.617188	0.168462	3.66367	0.00024863	0.00635976	O-antigen building blocks biosynthesis (E. coli)
NONMEVIPP-PWY	34134.7	0.615666	0.160224	3.84253	0.000121775	0.00482533	methylerythritol phosphate pathway I
PWY-7560	34134.7	0.615666	0.160224	3.84253	0.000121775	0.00482533	methylerythritol phosphate pathway II
FAO-PWY	32245.5	0.603544	0.184876	3.26458	0.00109626	0.0119833	fatty acid &beta;-oxidation I
PWY-5913	28129	0.602443	0.195487	3.08175	0.00205788	0.0164647	TCA cycle VI (obligate autotrophs)
PWY0-1586	46006	0.577511	0.223513	2.58379	0.00977226	0.0490299	peptidoglycan maturation (meso-diaminopimelate containing)
PWY-5121	33555.5	0.574095	0.148258	3.87227	0.000107828	0.00482533	superpathway of geranylgeranyl diphosphate biosynthesis II (via MEP)
DAPLYSINESYN-PWY	43245.8	0.51925	0.12976	4.00163	6.29063e-05	0.00482533	L-lysine biosynthesis I
1CMET2-PWY	40674.5	0.504493	0.143159	3.52399	0.000425097	0.00723372	N10-formyl-tetrahydrofolate biosynthesis
PWY-5918	34735.8	0.498864	0.145982	3.41731	0.000632436	0.00911283	superpathay of heme biosynthesis from glutamate
PWY-5097	47060.1	0.496281	0.15002	3.30811	0.00093928	0.0110278	L-lysine biosynthesis VI
PWY-6969	37855.5	0.492429	0.155003	3.1769	0.00148861	0.0147171	TCA cycle V (2-oxoglutarate:ferredoxin oxidoreductase)
PWY-5695	40887.4	0.484589	0.154046	3.14575	0.00165664	0.0154457	urate biosynthesis/inosine 5'-phosphate degradation
GLYCOLYSIS-TCA-GLYOX-BYPASS	23160.5	0.470169	0.183595	2.5609	0.0104401	0.0497386	superpathway of glycolysis, pyruvate dehydrogenase, TCA, and glyoxylate bypass
HSERMETANA-PWY	35916.3	0.465905	0.145634	3.19915	0.00137834	0.0140946	L-methionine biosynthesis III
PWY-7111	94552	0.460264	0.139629	3.29634	0.000979517	0.0110895	pyruvate fermentation to isobutanol (engineered)
PWY-7184	48591	0.435943	0.120338	3.62264	0.000291614	0.00635976	pyrimidine deoxyribonucleotides de novo biosynthesis I
PWY0-166	47265.2	0.425192	0.117988	3.60368	0.000313742	0.00635976	superpathway of pyrimidine deoxyribonucleotides de novo biosynthesis (E. coli)
PWY-6612	44950.2	0.412726	0.149916	2.75306	0.00590414	0.0338686	superpathway of tetrahydrofolate biosynthesis
FERMENTATION-PWY	29780.8	0.405543	0.143874	2.81874	0.00482131	0.0318407	mixed acid fermentation
PWY-7400	41615	0.403326	0.133258	3.02665	0.00247281	0.0178155	L-arginine biosynthesis IV (archaebacteria)
FOLSYN-PWY	48758.7	0.392961	0.142962	2.74871	0.00598309	0.0338686	superpathway of tetrahydrofolate biosynthesis and salvage
PWY-7211	38679.1	0.369178	0.123029	3.00073	0.00269334	0.0185606	superpathway of pyrimidine deoxyribonucleotides de novo biosynthesis
ARGSYN-PWY	41989.4	0.36903	0.133544	2.76336	0.0057209	0.0338686	L-arginine biosynthesis I (via L-ornithine)
PWY-6147	65732.9	0.368811	0.143602	2.56829	0.0102201	0.0497386	6-hydroxymethyl-dihydropterin diphosphate biosynthesis I
PWY-5667	85033.6	0.366492	0.133267	2.75006	0.00595841	0.0338686	CDP-diacylglycerol biosynthesis I
PWY0-1319	85033.6	0.366492	0.133267	2.75006	0.00595841	0.0338686	CDP-diacylglycerol biosynthesis II
PWY-7221	80869.4	0.36266	0.13375	2.71148	0.00669845	0.0366105	guanosine ribonucleotides de novo biosynthesis
ARO-PWY	67214.4	0.350128	0.130214	2.68887	0.00716949	0.0385208	chorismate biosynthesis I
PWY-6163	68742	0.348555	0.136234	2.5585	0.0105126	0.0497386	chorismate biosynthesis from 3-dehydroquinate
COMPLETE-ARO-PWY	71641.3	0.340892	0.131031	2.60161	0.00927873	0.0474413	superpathway of aromatic amino acid biosynthesis
