## Supplementary Table 7 for "Composition of nasopharyngeal microbiota in individuals with SARS-CoV-2 infection across three COVID-19 waves in India"

### Sheet: sCN_vs_aCN
Pathway	baseMean	log2FoldChange	lfcSE	stat	pvalue	padj	Description
PWY-6143	429.507	4.90922	1.43398	3.4235	0.000618205	0.00352638	CMP-pseudaminate biosynthesis
PWY-7031	526.867	4.76364	1.294	3.68134	0.000232011	0.0015404	protein N-glycosylation (bacterial)
PWY-7373	526.679	3.70192	0.89933	4.11631	3.84991e-05	0.000307164	superpathway of demethylmenaquinol-6 biosynthesis II
PWY-7371	1249.7	2.26891	0.634533	3.57571	0.00034928	0.00221029	1,4-dihydroxy-6-naphthoate biosynthesis II
PWY-5855	15644.5	2.15724	0.255433	8.44543	3.02931e-17	2.45374e-15	ubiquinol-7 biosynthesis (prokaryotic)
PWY-5856	15644.5	2.15724	0.255433	8.44543	3.02931e-17	2.45374e-15	ubiquinol-9 biosynthesis (prokaryotic)
PWY-5857	15644.5	2.15724	0.255433	8.44543	3.02931e-17	2.45374e-15	ubiquinol-10 biosynthesis (prokaryotic)
PWY-6708	15644.5	2.15724	0.255433	8.44543	3.02931e-17	2.45374e-15	ubiquinol-8 biosynthesis (prokaryotic)
PWY-6263	1797.4	2.04007	0.626939	3.25402	0.00113784	0.00577354	superpathway of menaquinol-8 biosynthesis II
PWY0-1241	6359.78	1.95503	0.322163	6.06846	1.29144e-09	2.37743e-08	ADP-L-glycero-&beta;-D-manno-heptose biosynthesis
PWY-6467	16563.7	1.93712	0.247351	7.83146	4.82242e-15	3.06232e-13	Kdo transfer to lipid IVA III (Chlamydia)
NAGLIPASYN-PWY	16077.1	1.92925	0.246715	7.81975	5.2929e-15	3.06232e-13	lipid IVA biosynthesis
PWY-1269	16079.7	1.92746	0.247196	7.7973	6.32458e-15	3.20182e-13	CMP-3-deoxy-D-manno-octulosonate biosynthesis I
UBISYN-PWY	11480.3	1.84213	0.273706	6.73031	1.69296e-11	5.71375e-10	superpathway of ubiquinol-8 biosynthesis (prokaryotic)
DENITRIFICATION-PWY	2927.54	1.8353	0.447237	4.10364	4.06692e-05	0.00031675	nitrate reduction I (denitrification)
CODH-PWY	3019.21	1.70266	0.539345	3.15691	0.00159453	0.00759747	reductive acetyl coenzyme A pathway
P101-PWY	1890.96	1.3841	0.513776	2.69397	0.00706063	0.0277627	ectoine biosynthesis
PWY-5920	13611.5	1.34667	0.23308	5.7777	7.57281e-09	1.05758e-07	superpathway of heme biosynthesis from glycine
ENTBACSYN-PWY	6022.45	1.23299	0.371471	3.31921	0.00090274	0.0048748	enterobactin biosynthesis
HEME-BIOSYNTHESIS-II	52612	1.1686	0.161332	7.24341	4.37538e-13	1.77203e-11	heme biosynthesis I (aerobic)
FASYN-ELONG-PWY	64226	1.14008	0.167228	6.81753	9.26197e-12	3.41009e-10	fatty acid elongation -- saturated
FASYN-INITIAL-PWY	17066.6	1.1298	0.265381	4.25726	2.0695e-05	0.000180981	superpathway of fatty acid biosynthesis initiation (E. coli)
PWY-6545	33054.6	1.11482	0.224875	4.9575	7.14058e-07	7.61035e-06	pyrimidine deoxyribonucleotides de novo biosynthesis III
GLUCOSE1PMETAB-PWY	6346.03	1.09563	0.343788	3.18694	0.00143787	0.00700204	glucose and glucose-1-phosphate degradation
PWYG-321	19177.1	1.09175	0.264565	4.12658	3.68195e-05	0.000304324	mycolate biosynthesis
PWY0-862	21415.1	1.07619	0.248061	4.3384	1.43523e-05	0.000132106	(5Z)-dodec-5-enoate biosynthesis
PWY-6282	18797	1.06565	0.261851	4.06967	4.70802e-05	0.000353101	palmitoleate biosynthesis I (from (5Z)-dodec-5-enoate)
PWY-3781	71196.9	1.06081	0.15833	6.7	2.08426e-11	6.49329e-10	aerobic respiration I (cytochrome c)
P221-PWY	5615.57	1.05663	0.378542	2.79132	0.00524935	0.0221457	octane oxidation
PWY-7664	19965.7	1.05484	0.256327	4.11523	3.86799e-05	0.000307164	oleate biosynthesis IV (anaerobic)
PWY-5154	16819.2	1.03095	0.236763	4.35437	1.33453e-05	0.000125694	L-arginine biosynthesis III (via N-acetyl-L-citrulline)
PWY-5989	18607.4	1.00957	0.260701	3.87253	0.000107712	0.000752127	stearate biosynthesis II (bacteria and plants)
PWY-6507	5662.16	0.987867	0.365155	2.70534	0.00682348	0.0273615	4-deoxy-L-threo-hex-4-enopyranuronate degradation
PHOSLIPSYN-PWY	78007.4	0.982726	0.134947	7.28231	3.28159e-13	1.47672e-11	superpathway of phospholipid biosynthesis I (bacteria)
PWY-7663	75905.6	0.968817	0.157935	6.13426	8.55559e-10	1.73251e-08	gondoate biosynthesis (anaerobic)
PWY-5973	71585.1	0.927555	0.159638	5.81036	6.23373e-09	9.01665e-08	cis-vaccenate biosynthesis
P125-PWY	16177	0.892369	0.274589	3.24984	0.00115471	0.00577354	superpathway of (R,R)-butanediol biosynthesis
PWY-7208	87372.2	0.890162	0.14176	6.27936	3.39966e-10	7.29778e-09	superpathway of pyrimidine nucleobases salvage
PPGPPMET-PWY	9312.97	0.889272	0.31909	2.7869	0.00532145	0.0222184	ppGpp biosynthesis
PWY-7197	65295.5	0.883867	0.144752	6.10608	1.02111e-09	1.96928e-08	pyrimidine deoxyribonucleotide phosphorylation
HOMOSER-METSYN-PWY	22948.6	0.878208	0.163903	5.35811	8.40993e-08	9.73149e-07	L-methionine biosynthesis I
PWY4FS-7	72673.9	0.873198	0.137796	6.33687	2.34475e-10	5.93516e-09	phosphatidylglycerol biosynthesis I (plastidic)
PWY4FS-8	72673.9	0.873198	0.137796	6.33687	2.34475e-10	5.93516e-09	phosphatidylglycerol biosynthesis II (non-plastidic)
OANTIGEN-PWY	34877	0.872895	0.155688	5.60668	2.06243e-08	2.45672e-07	O-antigen building blocks biosynthesis (E. coli)
PWY-5971	13635.2	0.868594	0.324378	2.67772	0.00741252	0.0285911	palmitate biosynthesis II (bacteria and plants)
PWY-7220	83118.3	0.865389	0.143097	6.04755	1.47065e-09	2.38245e-08	adenosine deoxyribonucleotides de novo biosynthesis II
PWY-7222	83118.3	0.865389	0.143097	6.04755	1.47065e-09	2.38245e-08	guanosine deoxyribonucleotides de novo biosynthesis II
PWY-5667	85033.6	0.862102	0.137315	6.27827	3.42365e-10	7.29778e-09	CDP-diacylglycerol biosynthesis I
PWY0-1319	85033.6	0.862102	0.137315	6.27827	3.42365e-10	7.29778e-09	CDP-diacylglycerol biosynthesis II
CALVIN-PWY	78358.2	0.859443	0.142026	6.05133	1.43658e-09	2.38245e-08	Calvin-Benson-Bassham cycle
PWY-5384	8256.81	0.852641	0.326818	2.60892	0.00908292	0.0334417	sucrose degradation IV (sucrose phosphorylase)
PEPTIDOGLYCANSYN-PWY	76300.5	0.849361	0.141656	5.99592	2.02333e-09	3.15173e-08	peptidoglycan biosynthesis I (meso-diaminopimelate containing)
PWY-6387	77090.4	0.847189	0.141612	5.98248	2.19768e-09	3.29652e-08	UDP-N-acetylmuramoyl-pentapeptide biosynthesis I (meso-diaminopimelate containing)
HEMESYN2-PWY	65891.6	0.843064	0.148493	5.67748	1.36696e-08	1.78587e-07	heme biosynthesis II (anaerobic)
TCA	77191	0.839838	0.165992	5.0595	4.20348e-07	4.60111e-06	TCA cycle I (prokaryotic)
TYRFUMCAT-PWY	7274.75	0.836474	0.328255	2.54824	0.0108267	0.0365635	L-tyrosine degradation I
PWY-5189	60411.4	0.831544	0.159044	5.2284	1.7098e-07	1.92352e-06	tetrapyrrole biosynthesis II (from glycine)
PWY-6519	12665.3	0.828837	0.274446	3.02004	0.00252744	0.0119025	8-amino-7-oxononanoate biosynthesis I
PWY-7328	10562.4	0.815188	0.239698	3.4009	0.000671634	0.00377794	superpathway of UDP-glucose-derived O-antigen building blocks biosynthesis
NONOXIPENT-PWY	76110.8	0.805176	0.141521	5.68942	1.27468e-08	1.72082e-07	pentose phosphate pathway (non-oxidative branch)
PWY-6471	21256.6	0.800752	0.281537	2.84422	0.00445207	0.0193881	peptidoglycan biosynthesis IV (Enterococcus faecium)
BIOTIN-BIOSYNTHESIS-PWY	12924.2	0.789403	0.265885	2.96896	0.00298805	0.0135973	biotin biosynthesis I
FERMENTATION-PWY	29780.8	0.749662	0.132667	5.6507	1.59799e-08	1.96117e-07	mixed acid fermentation
PYRIDNUCSAL-PWY	21916.7	0.74471	0.175063	4.25396	2.10027e-05	0.000180981	NAD salvage pathway I
NONMEVIPP-PWY	34134.7	0.716327	0.149071	4.80526	1.54547e-06	1.52662e-05	methylerythritol phosphate pathway I
PWY-7560	34134.7	0.716327	0.149071	4.80526	1.54547e-06	1.52662e-05	methylerythritol phosphate pathway II
MET-SAM-PWY	28258.1	0.716144	0.147827	4.84447	1.26951e-06	1.31834e-05	superpathway of S-adenosyl-L-methionine biosynthesis
DAPLYSINESYN-PWY	43245.8	0.692203	0.122435	5.65363	1.57096e-08	1.96117e-07	L-lysine biosynthesis I
PWY0-1261	24414.5	0.680455	0.182577	3.72694	0.000193818	0.00130827	anhydromuropeptides recycling
PWY0-1586	39927.2	0.671081	0.198811	3.37547	0.000736889	0.00403297	peptidoglycan maturation (meso-diaminopimelate containing)
GLYCOLYSIS-E-D	20410.1	0.668683	0.190054	3.51839	0.000434177	0.00258591	superpathway of glycolysis and Entner-Doudoroff
PWY0-1415	10062.6	0.662554	0.202372	3.27394	0.00106057	0.00550683	superpathway of heme biosynthesis from uroporphyrinogen-III
DTDPRHAMSYN-PWY	33331.9	0.647709	0.182833	3.54262	0.000396173	0.00243106	dTDP-L-rhamnose biosynthesis I
PWY0-1061	34864.2	0.608231	0.191024	3.18405	0.00145227	0.00700204	superpathway of L-alanine biosynthesis
PWY-5104	21986.9	0.582675	0.238803	2.43998	0.0146882	0.0462579	L-isoleucine biosynthesis IV
PWY-5913	24016.5	0.577631	0.161029	3.58712	0.000334352	0.00214941	TCA cycle VI (obligate autotrophs)
SULFATE-CYS-PWY	25127.2	0.539751	0.155441	3.47239	0.000515844	0.00302778	superpathway of sulfate assimilation and cysteine biosynthesis
PWY-7187	35676.6	0.47567	0.130284	3.65101	0.000261209	0.00170628	pyrimidine deoxyribonucleotides de novo biosynthesis II
PWY-6703	39870.7	0.472915	0.189728	2.49259	0.0126814	0.0407616	preQ0 biosynthesis
PWY0-166	47265.2	0.472034	0.116273	4.0597	4.91349e-05	0.000361812	superpathway of pyrimidine deoxyribonucleotides de novo biosynthesis (E. coli)
PWY-7184	48591	0.464094	0.118078	3.93041	8.48012e-05	0.000602535	pyrimidine deoxyribonucleotides de novo biosynthesis I
ARO-PWY	64522.2	0.458668	0.129818	3.53317	0.000410614	0.00248207	chorismate biosynthesis I
COMPLETE-ARO-PWY	68702	0.447735	0.130483	3.43136	0.000600557	0.00347465	superpathway of aromatic amino acid biosynthesis
UDPNAGSYN-PWY	69375.3	0.437772	0.133561	3.2777	0.00104657	0.00550469	UDP-N-acetyl-D-glucosamine biosynthesis I
ARGSYN-PWY	41989.4	0.412778	0.125039	3.30121	0.000962699	0.00513017	L-arginine biosynthesis I (via L-ornithine)
PWY-5659	42306.5	0.407426	0.145721	2.79593	0.0051751	0.0220623	GDP-mannose biosynthesis
PWY-7400	41615	0.406499	0.124981	3.25248	0.00114405	0.00577354	L-arginine biosynthesis IV (archaebacteria)
PWY-5097	47060.1	0.38764	0.143799	2.69571	0.00702388	0.0277627	L-lysine biosynthesis VI
PWY-7219	77752.1	0.385301	0.133173	2.89324	0.00381291	0.0167851	adenosine ribonucleotides de novo biosynthesis
PWY-6385	71253.1	0.369383	0.134246	2.75153	0.00593175	0.0245139	peptidoglycan biosynthesis III (mycobacteria)
PWY-7229	81031.2	0.363372	0.134292	2.70584	0.00681314	0.0273615	superpathway of adenosine nucleotides de novo biosynthesis I
PWY-6126	77587.1	0.360131	0.135431	2.65915	0.00783379	0.0296513	superpathway of adenosine nucleotides de novo biosynthesis II
PWY-7221	78195	0.357075	0.130679	2.73245	0.00628643	0.0257172	guanosine ribonucleotides de novo biosynthesis
PWY0-162	72008.2	0.355543	0.136112	2.61213	0.00899789	0.0334325	superpathway of pyrimidine ribonucleotides de novo biosynthesis
HSERMETANA-PWY	35916.3	0.353473	0.141313	2.50135	0.0123722	0.0404092	L-methionine biosynthesis III
PWY-7234	63182.8	0.352814	0.137096	2.57349	0.010068	0.0353849	inosine-5'-phosphate biosynthesis III
PWY-5121	33555.5	0.350082	0.136981	2.5557	0.0105973	0.0363722	superpathway of geranylgeranyl diphosphate biosynthesis II (via MEP)
PWY-841	74057.6	0.348776	0.134259	2.59778	0.00938295	0.0339294	superpathway of purine nucleotides de novo biosynthesis I
PWY-7228	75966.8	0.347061	0.134981	2.57119	0.0101349	0.0353849	superpathway of guanosine nucleotides de novo biosynthesis I
COA-PWY	68640.8	0.344631	0.133567	2.58022	0.00987379	0.0353849	coenzyme A biosynthesis I
PWY-6123	66992.5	0.340936	0.134244	2.53967	0.0110957	0.0371385	inosine-5'-phosphate biosynthesis I
PWY-6122	78764.4	0.340691	0.134572	2.53167	0.0113521	0.0373787	5-aminoimidazole ribonucleotide biosynthesis II
PWY-6277	78764.4	0.340691	0.134572	2.53167	0.0113521	0.0373787	superpathway of 5-aminoimidazole ribonucleotide biosynthesis
PWY-5686	75907.9	0.338616	0.131433	2.57635	0.00998509	0.0353849	UMP biosynthesis
PWY-6121	78940.4	0.337585	0.132489	2.54802	0.0108336	0.0365635	5-aminoimidazole ribonucleotide biosynthesis I
PWY-6386	71798.4	0.336828	0.138582	2.43054	0.0150765	0.0466107	UDP-N-acetylmuramoyl-pentapeptide biosynthesis II (lysine-containing)
PWY-6125	73570.2	0.335832	0.135501	2.47845	0.0131954	0.0420798	superpathway of guanosine nucleotides de novo biosynthesis II
PWY-7211	38679.1	0.335367	0.115616	2.9007	0.00372336	0.016571	superpathway of pyrimidine deoxyribonucleotides de novo biosynthesis
PWY-6163	66049.7	0.327178	0.134542	2.43179	0.0150242	0.0466107	chorismate biosynthesis from 3-dehydroquinate
PWY-5705	1653.04	-1.02306	0.381941	-2.67858	0.00739347	0.0285911	allantoin degradation to glyoxylate III
PWY-6590	1605.78	-1.27184	0.484224	-2.62656	0.00862518	0.0323444	superpathway of Clostridium acetobutylicum acidogenic fermentation
CENTFERM-PWY	1304.28	-1.28735	0.481352	-2.67444	0.00748539	0.0285998	pyruvate fermentation to butanoate
PWY-5654	440.631	-1.48582	0.617502	-2.40617	0.0161208	0.0494614	2-amino-3-carboxymuconate semialdehyde degradation to 2-oxopentenoate
PWY-5178	334.867	-2.00571	0.593852	-3.37746	0.000731589	0.00403297	toluene degradation IV (aerobic) (via catechol)
PWY-7527	652.298	-2.06719	0.736391	-2.80719	0.00499764	0.0215324	L-methionine salvage cycle III
PWY-7456	344.386	-2.16862	0.847696	-2.55825	0.0105201	0.0363722	mannan degradation
GALLATE-DEGRADATION-I-PWY	312.82	-2.17116	0.73058	-2.97183	0.00296033	0.0135973	gallate degradation II
P184-PWY	279.986	-2.18732	0.896863	-2.43885	0.014734	0.0462579	protocatechuate degradation I (meta-cleavage pathway)
METHYLGALLATE-DEGRADATION-PWY	379.971	-2.19193	0.736827	-2.97482	0.00293158	0.0135973	methylgallate degradation
PWY-6992	110.954	-2.53065	1.01425	-2.4951	0.012592	0.0407616	1,5-anhydrofructose degradation
PWY-5430	428.42	-2.5428	0.627624	-4.05148	5.08954e-05	0.000368083	meta cleavage pathway of aromatic compounds
PWY-722	114.259	-2.60938	0.88952	-2.93347	0.00335198	0.0150839	nicotinate degradation I
PWY-5420	781.582	-2.61584	0.571315	-4.57863	4.6803e-06	4.51314e-05	catechol degradation II (meta-cleavage pathway)
GOLPDLCAT-PWY	391.135	-2.93696	0.708615	-4.14465	3.40331e-05	0.000287154	superpathway of glycerol degradation to 1,3-propanediol
PWY-5655	286.767	-3.54615	0.868087	-4.08502	4.40735e-05	0.000336788	L-tryptophan degradation IX
PWY-6505	189.373	-3.96436	1.03772	-3.82026	0.00013331	0.000915094	L-tryptophan degradation XII (Geobacillus)
P341-PWY	13.5216	-4.16332	1.5993	-2.60321	0.00923562	0.0336976	glycolysis V (Pyrococcus)
PWY-6210	79.0216	-4.2276	0.992898	-4.25783	2.06418e-05	0.000180981	2-aminophenol degradation
P241-PWY	62.3505	-4.43863	1.38468	-3.20554	0.0013481	0.00665832	coenzyme B biosynthesis
AEROBACTINSYN-PWY	1.93454	-4.49743	1.87359	-2.40044	0.0163756	0.0498654	aerobactin biosynthesis
PWY-6339	121.411	-11.0768	1.73481	-6.38502	1.71379e-10	4.95776e-09	syringate degradation
PWY-6404	8.91049	-15.962	4.5021	-3.54545	0.000391936	0.00243106	superpathway of mycolyl-arabinogalactan-peptidoglycan complex biosynthesis
PWY-6906	9.24755	-23.9534	1.57386	-15.2195	2.62426e-52	1.06282e-49	chitin derivatives degradation

### Sheet: sCP_vs_aCP
Pathway	baseMean	log2FoldChange	lfcSE	stat	pvalue	padj	Description
PWY0-41	600.437	2.78753	0.69913	3.98714	6.68745e-05	0.00466784	allantoin degradation IV (anaerobic)
PWY-4361	726.565	1.92045	0.628062	3.05774	0.00223014	0.0324299	S-methyl-5-thio-&alpha;-D-ribose 1-phosphate degradation
PWY-5419	1311.3	1.50712	0.458661	3.2859	0.00101655	0.0208693	catechol degradation to 2-oxopent-4-enoate II
PWY-5676	4402.78	1.05689	0.314794	3.3574	0.0007868	0.0171621	acetyl-CoA fermentation to butanoate II
LACTOSECAT-PWY	34742.8	0.897359	0.215918	4.15602	3.23843e-05	0.00376738	lactose and galactose degradation I
RUMP-PWY	31148.6	0.665272	0.220335	3.01937	0.002533	0.0340007	formaldehyde oxidation I
PWY-922	34825.8	0.610983	0.204288	2.99079	0.00278258	0.0359674	mevalonate pathway I
PWY-4984	35019.8	0.573154	0.204819	2.79835	0.0051365	0.0490658	urea cycle
ARGSYNBSUB-PWY	59763	0.481262	0.137457	3.50117	0.000463225	0.0145081	L-arginine biosynthesis II (acetyl cycle)
HISTSYN-PWY	58066.3	0.478628	0.13429	3.56414	0.000365046	0.0145081	L-histidine biosynthesis
PWY-7197	65295.5	0.454905	0.126499	3.59611	0.00032301	0.0145081	pyrimidine deoxyribonucleotide phosphorylation
PWY-7208	87372.2	0.43755	0.123884	3.53192	0.000412553	0.0145081	superpathway of pyrimidine nucleobases salvage
PWY-7220	83118.3	0.429875	0.125053	3.43754	0.000587024	0.0146337	adenosine deoxyribonucleotides de novo biosynthesis II
PWY-7222	83118.3	0.429875	0.125053	3.43754	0.000587024	0.0146337	guanosine deoxyribonucleotides de novo biosynthesis II
SER-GLYSYN-PWY	63143	0.42828	0.12082	3.54477	0.000392953	0.0145081	superpathway of L-serine and glycine biosynthesis I
PWY-6897	61132.5	0.419156	0.132234	3.16981	0.00152537	0.0253502	thiamin salvage II
RIBOSYN2-PWY	62808.9	0.411586	0.121232	3.39503	0.000686217	0.015966	flavin biosynthesis I (bacteria and plants)
TRPSYN-PWY	69145.1	0.404796	0.126694	3.19506	0.00139801	0.0250584	L-tryptophan biosynthesis
ILEUSYN-PWY	75359.4	0.400701	0.115099	3.48138	0.000498845	0.0145081	L-isoleucine biosynthesis I (from threonine)
VALSYN-PWY	75359.4	0.400701	0.115099	3.48138	0.000498845	0.0145081	L-valine biosynthesis
THRESYN-PWY	68780.5	0.392318	0.121353	3.23287	0.00122554	0.0237619	superpathway of L-threonine biosynthesis
HEME-BIOSYNTHESIS-II	52612	0.385121	0.140988	2.73158	0.00630313	0.0499953	heme biosynthesis I (aerobic)
PWY-7539	62677.7	0.360787	0.122225	2.95183	0.00315901	0.0393748	6-hydroxymethyl-dihydropterin diphosphate biosynthesis III (Chlamydia)
PWY-3001	68453.6	0.345249	0.118914	2.90334	0.00369204	0.0429507	superpathway of L-isoleucine biosynthesis I
PWY-7111	90622.2	0.343477	0.116861	2.9392	0.00329065	0.0396013	pyruvate fermentation to isobutanol (engineered)
BRANCHED-CHAIN-AA-SYN-PWY	72466.3	0.340479	0.118006	2.88526	0.00391087	0.0437696	superpathway of branched amino acid biosynthesis
PWY-6147	63020.5	0.338601	0.121807	2.77981	0.005439	0.0490658	6-hydroxymethyl-dihydropterin diphosphate biosynthesis I
PWY-5101	79211.4	0.334888	0.116397	2.87712	0.00401326	0.0437696	L-isoleucine biosynthesis II
PWY-5103	68336.7	0.330298	0.11974	2.75847	0.00580725	0.0490658	L-isoleucine biosynthesis III
P562-PWY	3867.88	-0.936639	0.309253	-3.02871	0.00245598	0.0340007	myo-inositol degradation I
CATECHOL-ORTHO-CLEAVAGE-PWY	5066.87	-1.03565	0.373372	-2.77378	0.00554099	0.0490658	catechol degradation to &beta;-ketoadipate
PWY-5417	3887.01	-1.06779	0.386372	-2.76362	0.00571636	0.0490658	catechol degradation III (ortho-cleavage pathway)
PWY-5431	3887.01	-1.06779	0.386372	-2.76362	0.00571636	0.0490658	aromatic compounds degradation via &beta;-ketoadipate
RHAMCAT-PWY	2959.51	-1.0836	0.396172	-2.73518	0.00623459	0.0499953	L-rhamnose degradation I
PWY-5384	8256.81	-1.14349	0.285606	-4.00372	6.23547e-05	0.00466784	sucrose degradation IV (sucrose phosphorylase)
PWY-6182	3187.32	-1.26427	0.405728	-3.11607	0.00183282	0.0290751	superpathway of salicylate degradation
GALACTARDEG-PWY	1828.24	-1.56032	0.564293	-2.76508	0.00569084	0.0490658	D-galactarate degradation I
GLUCARGALACTSUPER-PWY	1828.24	-1.56032	0.564293	-2.76508	0.00569084	0.0490658	superpathway of D-glucarate and D-galactarate degradation
NAD-BIOSYNTHESIS-II	2907.36	-1.57259	0.360881	-4.35763	1.31478e-05	0.0022943	NAD salvage pathway II
GLUCARDEG-PWY	2099.03	-1.57829	0.573292	-2.75302	0.00590477	0.0490658	D-glucarate degradation I
PWY-7377	2082.02	-1.67438	0.597982	-2.80005	0.00510948	0.0490658	cob(II)yrinate a,c-diamide biosynthesis I (early cobalt insertion)
P163-PWY	404.01	-2.42375	0.760438	-3.18731	0.00143601	0.0250584	L-lysine fermentation to acetate and butanoate
PWY-7255	144.029	-2.48877	0.810155	-3.07197	0.00212653	0.0322678	ergothioneine biosynthesis I (bacteria)
PWY-7295	834.873	-4.12673	0.897461	-4.59822	4.26106e-06	0.00148711	L-arabinose degradation IV

### Sheet: aCP_vs_aCN
Pathway	baseMean	log2FoldChange	lfcSE	stat	pvalue	padj	Description
PWY-7295	834.873	2.65041	0.83013	3.19277	0.00140917	0.0269022	L-arabinose degradation IV
GLUCARDEG-PWY	2099.03	1.90877	0.530319	3.59929	0.000319093	0.0123603	D-glucarate degradation I
GALACTARDEG-PWY	1828.24	1.86742	0.521994	3.57748	0.000346928	0.0123603	D-galactarate degradation I
GLUCARGALACTSUPER-PWY	1828.24	1.86742	0.521994	3.57748	0.000346928	0.0123603	superpathway of D-glucarate and D-galactarate degradation
3-HYDROXYPHENYLACETATE-DEGRADATION-PWY	2245.09	1.72433	0.52737	3.26967	0.00107671	0.0255878	4-hydroxyphenylacetate degradation
AST-PWY	2031.19	1.64843	0.486236	3.39018	0.000698474	0.0192313	L-arginine degradation II (AST pathway)
P281-PWY	2062.57	1.51485	0.505518	2.99662	0.00272989	0.0450978	3-phenylpropanoate degradation
PWY-6182	3187.32	1.4457	0.375314	3.85198	0.000117166	0.0120974	superpathway of salicylate degradation
P562-PWY	3867.88	1.3666	0.286073	4.77711	1.77828e-06	0.000329662	myo-inositol degradation I
PWY-5417	3887.01	1.31528	0.35741	3.68004	0.000233194	0.0123603	catechol degradation III (ortho-cleavage pathway)
PWY-5431	3887.01	1.31528	0.35741	3.68004	0.000233194	0.0123603	aromatic compounds degradation via &beta;-ketoadipate
CATECHOL-ORTHO-CLEAVAGE-PWY	5066.87	1.23248	0.345384	3.56842	0.000359136	0.0123603	catechol degradation to &beta;-ketoadipate
P221-PWY	5615.57	1.10852	0.306008	3.62252	0.000291747	0.0123603	octane oxidation
TYRFUMCAT-PWY	7274.75	0.983359	0.265356	3.70581	0.000210717	0.0123603	L-tyrosine degradation I
GALACTUROCAT-PWY	4974.67	0.939921	0.291022	3.22972	0.00123912	0.0255878	D-galacturonate degradation I
PWY-5384	8256.81	0.927406	0.264195	3.51031	0.000447586	0.0132038	sucrose degradation IV (sucrose phosphorylase)
GLUCUROCAT-PWY	4287.48	0.858064	0.269162	3.18791	0.00143305	0.0269022	superpathway of &beta;-D-glucuronide and D-glucuronate degradation
PWY-7242	9329.34	0.729672	0.216673	3.36761	0.00075823	0.0195718	D-fructuronate degradation
FASYN-INITIAL-PWY	17066.6	0.693605	0.214532	3.23311	0.00122451	0.0255878	superpathway of fatty acid biosynthesis initiation (E. coli)
OANTIGEN-PWY	34877	0.44228	0.125857	3.51415	0.000441161	0.0132038	O-antigen building blocks biosynthesis (E. coli)
FERMENTATION-PWY	29780.8	0.348908	0.107246	3.25334	0.00114056	0.0255878	mixed acid fermentation
PWY-5705	1653.04	-0.968529	0.308723	-3.13721	0.00170563	0.0306272	allantoin degradation to glyoxylate III
PWY-5419	1311.3	-1.30998	0.424283	-3.08751	0.00201844	0.0347339	catechol degradation to 2-oxopent-4-enoate II
PWY0-41	600.437	-3.73911	0.646729	-5.78157	7.40079e-09	3.05653e-06	allantoin degradation IV (anaerobic)
PWY-6404	8.91049	-17.1629	3.63859	-4.7169	2.39464e-06	0.000329662	superpathway of mycolyl-arabinogalactan-peptidoglycan complex biosynthesis

### Sheet: sCP_vs_sCN
Pathway	baseMean	log2FoldChange	lfcSE	stat	pvalue	padj	Description
PWY-6906	9.24755	21.8603	1.65766	13.1874	1.03674e-39	4.28175e-37	chitin derivatives degradation
PWY-6404	8.91049	12.8371	4.7439	2.70603	0.00680922	0.0446382	superpathway of mycolyl-arabinogalactan-peptidoglycan complex biosynthesis
PWY-6339	121.411	8.29942	1.8265	4.5439	5.52224e-06	0.000207335	syringate degradation
P241-PWY	62.3505	4.31237	1.45868	2.95635	0.00311308	0.0233764	coenzyme B biosynthesis
PWY-6210	79.0216	3.70445	1.04592	3.5418	0.0003974	0.00482724	2-aminophenol degradation
PWY-722	114.259	2.82431	0.937113	3.01384	0.00257963	0.0201016	nicotinate degradation I
GOLPDLCAT-PWY	391.135	2.69913	0.746583	3.61531	0.000299989	0.00412985	superpathway of glycerol degradation to 1,3-propanediol
GALLATE-DEGRADATION-II-PWY	1559.59	2.45162	0.885231	2.76947	0.00561474	0.0393032	gallate degradation I
PWY-5420	781.582	2.01483	0.601954	3.34715	0.000816478	0.00911366	catechol degradation II (meta-cleavage pathway)
3-HYDROXYPHENYLACETATE-DEGRADATION-PWY	2245.09	1.83317	0.687449	2.66663	0.00766171	0.0463215	4-hydroxyphenylacetate degradation
P281-PWY	2062.57	1.74977	0.658968	2.65532	0.00792344	0.0463215	3-phenylpropanoate degradation
PWY-5304	24967.3	0.796492	0.281652	2.82793	0.00468506	0.0333608	superpathway of sulfur oxidation (Acidianus ambivalens)
RUMP-PWY	31148.6	0.704166	0.265659	2.65064	0.00803403	0.0463215	formaldehyde oxidation I
PWY-1861	36555.4	0.6909	0.259887	2.65846	0.00784985	0.0463215	formaldehyde assimilation II (RuMP Cycle)
PWY-4984	35019.8	0.664586	0.246952	2.69115	0.00712053	0.0459497	urea cycle
ARGORNPROST-PWY	44170.5	0.619493	0.231419	2.67693	0.00742997	0.0463215	arginine, ornithine and proline interconversion
PWY-5897	35155.2	0.596064	0.22542	2.64423	0.00818758	0.0463215	superpathway of menaquinol-11 biosynthesis
PWY-5898	35155.2	0.596064	0.22542	2.64423	0.00818758	0.0463215	superpathway of menaquinol-12 biosynthesis
PWY-5899	35155.2	0.596064	0.22542	2.64423	0.00818758	0.0463215	superpathway of menaquinol-13 biosynthesis
PWY-5840	35611.4	0.593449	0.223049	2.66062	0.00779971	0.0463215	superpathway of menaquinol-7 biosynthesis
DAPLYSINESYN-PWY	43245.8	-0.410959	0.129005	-3.1856	0.00144452	0.0127672	L-lysine biosynthesis I
MET-SAM-PWY	28258.1	-0.427596	0.155759	-2.74523	0.00604676	0.0409395	superpathway of S-adenosyl-L-methionine biosynthesis
OANTIGEN-PWY	34877	-0.466997	0.164043	-2.8468	0.00441606	0.0319971	O-antigen building blocks biosynthesis (E. coli)
PWY4FS-7	72673.9	-0.480021	0.145191	-3.30614	0.000945902	0.0100169	phosphatidylglycerol biosynthesis I (plastidic)
PWY4FS-8	72673.9	-0.480021	0.145191	-3.30614	0.000945902	0.0100169	phosphatidylglycerol biosynthesis II (non-plastidic)
HSERMETANA-PWY	35916.3	-0.518683	0.148897	-3.48351	0.000494877	0.00583955	L-methionine biosynthesis III
PWY-6387	77090.4	-0.53083	0.149211	-3.55759	0.000374278	0.00468415	UDP-N-acetylmuramoyl-pentapeptide biosynthesis I (meso-diaminopimelate containing)
PWY-5667	85033.6	-0.53147	0.144684	-3.67333	0.000239414	0.00340958	CDP-diacylglycerol biosynthesis I
PWY0-1319	85033.6	-0.53147	0.144684	-3.67333	0.000239414	0.00340958	CDP-diacylglycerol biosynthesis II
PEPTIDOGLYCANSYN-PWY	76300.5	-0.534272	0.149258	-3.57952	0.000344225	0.00458597	peptidoglycan biosynthesis I (meso-diaminopimelate containing)
FERMENTATION-PWY	29780.8	-0.536032	0.139786	-3.83466	0.000125736	0.00232766	mixed acid fermentation
PHOSLIPSYN-PWY	78007.4	-0.545317	0.142188	-3.83518	0.000125475	0.00232766	superpathway of phospholipid biosynthesis I (bacteria)
HOMOSER-METSYN-PWY	22948.6	-0.5464	0.172698	-3.16391	0.00155664	0.0131534	L-methionine biosynthesis I
DTDPRHAMSYN-PWY	33331.9	-0.560919	0.192645	-2.91168	0.00359495	0.0265128	dTDP-L-rhamnose biosynthesis I
TCA	77191	-0.565076	0.1749	-3.23086	0.00123417	0.012136	TCA cycle I (prokaryotic)
PWY-7197	65295.5	-0.568581	0.15252	-3.72792	0.000193066	0.0029532	pyrimidine deoxyribonucleotide phosphorylation
PWY-7220	83118.3	-0.569034	0.150776	-3.77403	0.00016063	0.00260485	adenosine deoxyribonucleotides de novo biosynthesis II
PWY-7222	83118.3	-0.569034	0.150776	-3.77403	0.00016063	0.00260485	guanosine deoxyribonucleotides de novo biosynthesis II
HEME-BIOSYNTHESIS-II	52612	-0.577753	0.169989	-3.39876	0.000676919	0.00776577	heme biosynthesis I (aerobic)
PWY-7208	87372.2	-0.583977	0.149367	-3.90968	9.24192e-05	0.0020089	superpathway of pyrimidine nucleobases salvage
CALVIN-PWY	78358.2	-0.59073	0.149647	-3.9475	7.89728e-05	0.0018554	Calvin-Benson-Bassham cycle
PYRIDNUCSAL-PWY	21916.7	-0.597404	0.184457	-3.23871	0.0012007	0.0120949	NAD salvage pathway I
PWY-5189	60411.4	-0.598363	0.167578	-3.57065	0.000356095	0.00459585	tetrapyrrole biosynthesis II (from glycine)
HEMESYN2-PWY	65891.6	-0.598802	0.156461	-3.82717	0.000129628	0.00232766	heme biosynthesis II (anaerobic)
NONOXIPENT-PWY	76110.8	-0.6062	0.149116	-4.0653	4.79704e-05	0.00123824	pentose phosphate pathway (non-oxidative branch)
PWY-6545	33054.6	-0.650548	0.236942	-2.7456	0.00604003	0.0409395	pyrimidine deoxyribonucleotides de novo biosynthesis III
PWY-6737	24674.2	-0.650706	0.204372	-3.18392	0.00145293	0.0127672	starch degradation V
FASYN-ELONG-PWY	64226	-0.664081	0.176201	-3.76887	0.000163986	0.00260485	fatty acid elongation -- saturated
PWY0-1415	10062.6	-0.668437	0.213232	-3.13479	0.00171976	0.0142052	superpathway of heme biosynthesis from uroporphyrinogen-III
PWY-7663	75905.6	-0.68638	0.16641	-4.12462	3.71344e-05	0.00112985	gondoate biosynthesis (anaerobic)
PWY-5973	71585.1	-0.692583	0.168205	-4.1175	3.82999e-05	0.00112985	cis-vaccenate biosynthesis
PWY-5154	16819.2	-0.759317	0.249468	-3.04375	0.0023365	0.0185572	L-arginine biosynthesis III (via N-acetyl-L-citrulline)
PWY-5920	13611.5	-0.784895	0.245587	-3.196	0.00139348	0.0127672	superpathway of heme biosynthesis from glycine
PWY0-1586	39927.2	-0.807288	0.20948	-3.85377	0.000116311	0.00232766	peptidoglycan maturation (meso-diaminopimelate containing)
PWY-7328	10562.4	-0.811623	0.25256	-3.21358	0.00131092	0.012591	superpathway of UDP-glucose-derived O-antigen building blocks biosynthesis
PWY0-862	21415.1	-0.846759	0.261372	-3.23966	0.0011967	0.0120949	(5Z)-dodec-5-enoate biosynthesis
COLANSYN-PWY	8497.64	-0.870032	0.329942	-2.63693	0.00836613	0.0466921	colanic acid building blocks biosynthesis
PWY-3781	71196.9	-0.89485	0.166826	-5.36397	8.14107e-08	3.73585e-06	aerobic respiration I (cytochrome c)
PPGPPMET-PWY	9312.97	-0.914465	0.336213	-2.7199	0.00653026	0.0435	ppGpp biosynthesis
PWY-5384	8256.81	-1.06872	0.344357	-3.10352	0.00191231	0.0154859	sucrose degradation IV (sucrose phosphorylase)
PYRIDOXSYN-PWY	3488.05	-1.25099	0.417751	-2.99458	0.00274821	0.0210187	pyridoxal 5'-phosphate biosynthesis I
PWY0-1241	6359.78	-1.46103	0.33945	-4.30412	1.67649e-05	0.000576992	ADP-L-glycero-&beta;-D-manno-heptose biosynthesis
GLUCOSE1PMETAB-PWY	6346.03	-1.47598	0.362239	-4.07461	4.60924e-05	0.00123824	glucose and glucose-1-phosphate degradation
UBISYN-PWY	11480.3	-1.4828	0.288394	-5.14159	2.72422e-07	1.1251e-05	superpathway of ubiquinol-8 biosynthesis (prokaryotic)
PWY-6467	16563.7	-1.55345	0.260624	-5.9605	2.51463e-09	1.29818e-07	Kdo transfer to lipid IVA III (Chlamydia)
PWY-1269	16079.7	-1.60137	0.260461	-6.14821	7.83625e-10	1.07879e-07	CMP-3-deoxy-D-manno-octulosonate biosynthesis I
NAGLIPASYN-PWY	16077.1	-1.61355	0.259955	-6.20706	5.39854e-10	1.07879e-07	lipid IVA biosynthesis
PWY-5855	15644.5	-1.61456	0.26914	-5.99895	1.98594e-09	1.1717e-07	ubiquinol-7 biosynthesis (prokaryotic)
PWY-5856	15644.5	-1.61456	0.26914	-5.99895	1.98594e-09	1.1717e-07	ubiquinol-9 biosynthesis (prokaryotic)
PWY-5857	15644.5	-1.61456	0.26914	-5.99895	1.98594e-09	1.1717e-07	ubiquinol-10 biosynthesis (prokaryotic)
PWY-6708	15644.5	-1.61456	0.26914	-5.99895	1.98594e-09	1.1717e-07	ubiquinol-8 biosynthesis (prokaryotic)
NAD-BIOSYNTHESIS-II	2907.36	-1.71515	0.435115	-3.94182	8.0865e-05	0.0018554	NAD salvage pathway II
P163-PWY	404.01	-2.9368	0.916821	-3.20324	0.00135888	0.012755	L-lysine fermentation to acetate and butanoate
PWY-7373	526.679	-2.99736	0.94758	-3.16318	0.00156057	0.0131534	superpathway of demethylmenaquinol-6 biosynthesis II
