## Supplementary Table 9 for "Composition of nasopharyngeal microbiota in individuals with SARS-CoV-2 infection across three COVID-19 waves in India"

### Sheet: Sheet1
	Run Name	No. of Samples	Input Read Count (average)	Percentage of Reads with primers	Average Read Length (after primer trimming)
					Forward	Reverse
	Run#1	73	160733	91.54	274	277
	Run#2	72	220460	91.2	274	277
	Run#3	72	165701	91.43	273	274
	Run#4	72	189501	91.3	274	274
	Run#5	72	145459	88.81	273	273
	Run#6	72	139291	90.48	273	274
	Run#7	213	55201	91.6	274	275
